# Brain-wide synaptosome profiling reveals localized mRNAs that diversify synapses

**DOI:** 10.64898/2025.12.07.692806

**Authors:** Marcel Juengling, Janus Mosbacher, Julio Perez, Marc van Oostrum, Eva Kaulich, Susanne tom Dieck, Nicole Fuerst, Georgi Tushev, Maria Korelidou, Erin M. Schuman

## Abstract

Chemical synapses are the principal communication nodes of the brain, defined by their specialization and plasticity. Their diversity spans multiple levels, from the polarity and magnitude of electrophysiological responses to the proteins driving these differences. Here, we describe another layer of synapse diversity – synaptic transcriptome diversity. Using transgenic mice to fluorescently label presynapses in Camk2a-, Gad2-, DAT-, PV-, SST-, and VIP-expressing neurons, combined with fluorescence-activated synaptosome sorting, we profiled synaptic transcriptomes across five brain regions. We identified ∼4000 mRNAs enriched at synapses – some type-specific, others shared – and highlight region-specific enrichments of mRNAs encoding protein subunits or family members. We found that the abundance of synaptic mRNAs is not a passive reflection of their abundance in cellular somata, indicating active trafficking and sorting mechanisms. Integrating transcriptomic and proteomic data, we identified ∼90 genes with significantly correlated mRNA-protein ratios across regions, mainly involved in synaptic vesicle dynamics, receptor signaling, and calcium regulation, suggesting a key role for local translation in maintaining protein copy number. Although synaptic mRNAs represent only a fraction of the templates for the synaptic proteome, the synaptic transcriptome reflects the synapse diversity captured by the proteome equally well. Together, this dataset (https://syndive.org/) provides a resource for exploring how synaptic mRNA localization and local translation shape synaptic identity and function.
