## Supplementary material for "Brain-wide synaptosome profiling reveals localized mRNAs that diversify synapses": Table S1: Oligonucleotide sequences and reagent materials for the RNAseq protocol

### Sheet: Oligo_sequences
Primer name	Sequence 5'->3'	Comment
Template Switch Oligo	/5BiosG/AAGCAGTGGTATCAACGCAGAGTGTCGTGACTGGGAAAACCCTGGCrGrGrG
RT primer	AAGCAGTGGTATCAACGCAGAGTACNNNNNNNNNNJJJJJJJJTTTTTTTTTTTTTTTTTTTTTTTTTTTTTTV	N: UMI base; J: index base; primer with additional N used for the sequencing of cortical Camk2a and Gad2 synaptosomes (10 mio per sample).
RT_Index_01	AGAGGATA
RT_Index_02	CTCCTTAC
RT_Index_03	TATGCAGT
RT_Index_04	AGGCTTAG
RT_Index_05	ATTAGACG
RT_Index_06	CGGAGAGA
RT_Index_07	CTAGTCGA
RT_Index_08	AGCTAGAA
RT_Index_09	ACTCTAGG
RT_Index_10	TCTTACGC
RT_Index_11	CTTAATAG
RT_Index_12	ATAGCCTT
RT_Index_13	TAAGGCTC
RT_Index_14	TCGCATAA
RT_Index_15	ATGGACTG
RT_Index_16	ATCTCGAT
Nextera i7 primer	CAAGCAGAAGACGGCATACGAGAT[i7]GTCTCGTGGGCTCGG	[i7] indexes that were used in this study are shown below
i7_Index_1	TAAGGCGA
i7_Index_2	CGTACTAG
i7_Index_3	AGGCAGAA
i7_Index_4	TCCTGAGC
i7_Index_6	TAGGCATG
i7_Index_7	CTCTCTAC
i7_Index_10	CGAGGCTG
i7_Index_11	AAGAGGCA
i7_Index_12	GTAGAGGA
i7_Index_14	GCTCATGA
i7_Index_15	ATCTCAGG
i7_Index_16	ACTCGCTA
PCR primer	AAGCAGTGGTATCAACGCAGAGT
Custom P5 primer	AATGATACGGCGACCACCGAGATCTACACGCCTGTCCGCGGAAGCAGTGGTATCAACGCAGAGTAC
Custom Read 1 sequencing primer	GCCTGTCCGCGGAAGCAGTGGTATCAACGCAGAGTAC

### Sheet: Reagents_Materials
Reagent	Company	#	Detail
SingleShot Cell Lysis kit	Bio-rad	1725080	Includes DNAse 1
Betaine	Merck	B0300-5VL
SuperScript IV	ThermoFisher	18090050	Includes DTT 100 mM and SSIV RT buffer
DTT 1000 mM	PanReac AppliChem	A3668
RRI Takara RNAse inhibitor	Takara Bio	2313A
dNTPs	Thermo Scientific	R1121
dCTPs	Thermo Scientific	R0151
MgCl2	Invitrogen	AM9530G
KAPA HiFi HotStart ReadyMix	Roche	07958935001
H₂O	Thermo Scientific	10977035
Custom primers	IDT
Nextera Reagents for Tagmentation	Illumina	FC-131-1096
